# Alterations of multiple alveolar macrophage states in chronic obstructive pulmonary disease

**DOI:** 10.1101/2020.05.28.121541

**Authors:** Kevin Baßler, Wataru Fujii, Theodore S. Kapellos, Arik Horne, Benedikt Reiz, Erika Dudkin, Malte Lücken, Nico Reusch, Collins Osei-Sarpong, Stefanie Warnat-Herresthal, Allon Wagner, Lorenzo Bonaguro, Patrick Günther, Carmen Pizarro, Tina Schreiber, Matthias Becker, Kristian Händler, Christian T. Wohnhaas, Florian Baumgartner, Meike Köhler, Heidi Theis, Michael Kraut, Marc H. Wadsworth, Travis K. Hughes, Humberto J. G. Ferreira, Jonas Schulte-Schrepping, Emily Hinkley, Ines H. Kaltheuner, Matthias Geyer, Christoph Thiele, Alex K. Shalek, Andreas Feißt, Daniel Thomas, Henning Dickten, Marc Beyer, Patrick Baum, Nir Yosef, Anna C. Aschenbrenner, Thomas Ulas, Jan Hasenauer, Fabian J. Theis, Dirk Skowasch, Joachim L. Schultze

## Abstract

Despite the epidemics of chronic obstructive pulmonary disease (COPD), the cellular and molecular mechanisms of this disease are far from being understood. Here, we characterize and classify the cellular composition within the alveolar space and peripheral blood of COPD patients and control donors using a clinically applicable single-cell RNA-seq technology corroborated by advanced computational approaches for: machine learning-based cell-type classification, identification of differentially expressed genes, prediction of metabolic changes, and modeling of cellular trajectories within a patient cohort. These high-resolution approaches revealed: massive transcriptional plasticity of macrophages in the alveolar space with increased levels of invading and proliferating cells, loss of MHC expression, reduced cellular motility, altered lipid metabolism, and a metabolic shift reminiscent of mitochondrial dysfunction in COPD patients. Collectively, single-cell omics of multi-tissue samples was used to build the first cellular and molecular framework for COPD pathophysiology as a prerequisite to develop molecular biomarkers and causal therapies against this deadly disease.
