## Supplemental Tables for "Alterations of multiple alveolar macrophage states in chronic obstructive pulmonary disease"

### Sheet: Table_S1
ID	Diagnosis	Phenotype	other diagnosis of the lung	GOLD	stage	10X BAL	10X Blood	Seq-Well BAL	Seq-Well Blood	lipidomics	phenotyping	Olink	Seahorse	migration assay	sex	age	amount of BAL (ml)	BMI	Oral corcicosteroid	Inhaled corcicosteroid	LABA	LAMA	PDE4 inhibitor	Anti-hypertension medicine	Diuretics	anti-cardic arrythmia	Anti-coagulant medicine	Anti-hyperlipidemia medicine	Anti-diabetic medicine	Anti-hyperuricemia medicine	Proton pump inhibitor	Iron	Thyroid hormone	Anti-depressant medicine	anti-eplileptics	Antibiotics	Analgesics	CURRENT SMOKING Y/N	EX-smoking Y/N	Pack-years (number)	FVC %	FEV1 (% predicted)	FEV1/FVC (%)	RV	FEV1 l	FVC l
Control 1	healthy						+		+						male	27		NA																				Y	N	0	NA	NA	NA	NA	NA	NA
Control 2	healthy						+		+						female	27		NA																				N	N	40	NA	NA	NA	NA	NA	NA
Control 3	chronic cough					+	+	+	+						male	60	35	28.74																				N	Y	8	107	120	88.04	87	4.05	4.6
Control 4	chronic cough					+		+							female	68	60	26.64	+					+							+						+	N	N	0	99	98	85.34	101	1.75	2.05
Control 5	chronic cough							+						+	female	56	45	22.8																				N	N	0	81	92	99	121	2.46	2.48
Control 6	chronic cough							+	+			+			female	49	40	23																				N	N	0	107	111	82.04	139	3.11	3.74
Control 7	chronic cough							+	+	+		+			male	58	60	22.4																				N	N	0	119	132	82.93	130	5.14	5.81
Control 8	chronic cough							+	+			+			female	55	50	20.5																+				N	N	0	101	88	76.79	109	2.81	3.74
Control 9	chronic cough							+	+	+					male	60	60	29																				N	N	0	91	99	81.07	101	3.77	4.53
Control 10	chronic cough							+				+		+	male	53	50	30.1																				N	N	0	107	111	82.03	109	3.92	4.8
Control 11	chronic cough		asthma component											+	female	60	40	29.97		+				+			+	+										N	N	0	98	90	82	126	2.02	2.45
Control 12	chronic cough		asthma component							+		+		+	female	58	40	22.84		+																		N	N	0	106	102	84	129	2.79	3.33
Control 13	chronic cough		asthma component							+		+			male	58	50	32.51		+	+	+		+	+		+	+			+						+	N	Y	40	92	96	84	116	3.53	4.2
Control 14	chronic cough											+			female	45	80	25.71																				N	N	0	89	82	82.16	143	2.44	2.97
Control 15	chronic cough											+			male	48	70	30.35												+	+							N	N	0	89	94	86.29	126	3.65	4.23
Control 16	chronic cough											+			female	25	50	19.84																+				N	N	0	66	68	92.73	31	3.19	3.44
Control 17	chronic cough		asthma component								+				male	77	35	31.55	+	+	+	+			+	+	+	+	+	+	+						+	N	N	0	78	81	80.15	86	2.1	2.62
Control 18	chronic cough		asthma component								+				male	78	45	25.47		+	+	+		+	+					+			+				+	N	Y	40	89	91	75.65	140	2.61	3.45
Control 19	chronic cough										+				female	66	40	23.77						+					+		+						+	?	?	NA	92	86	71.98	100	2.98	4.14
Control 20	chronic cough										+		+		male	78	40	25.95		+								+									+	N	Y	5	75	88	87.69	109	2.35	2.68
Control 21	chronic cough										+				male	28	40	24.22															+					N	N	0	98	96	84.7	152	5.48	6.47
Control 22	chronic cough		asthma component								+				male	52	45	24.33			+			+											+			N	N	0	69	76	89.81	116	3.35	3.73
Control 23	chronic cough		lung cancer/ asthma component								+				male	78	45	28.09	+	+	+			+	+	+		+			+						+	N	N	0	91	102	81.82	79	2.97	3.63
Control 24	chronic cough		asthma component								+				female	25	40	20.44		+	+				+						+							N	N	0	97	87	79.47	131	2.4	3.02
Control 25	chronic cough										+				female	41	35	26.57																		+		N	N	0	73	61	74.53	132	1.96	2.63
Control 26	chronic cough		asthma component										+		male	40	35	27.15				+														+		N	N	0	86	80	77.13	165	3.44	4.46
Patient 1	COPD	chronic bronchitis	embolism	2	B	+		+							male	64	60	30.35			+	+			+		+	+	+	+	+			+			+	N	Y	NA	53	57	68.15	156	1.69	2.48
Patient 2	CPFE	fibrosis + COPD						+				+			male	80	50	25.5					+	+	+		+		+				+					N	Y	10	66	69	73.9	139	2.21	2.91
Patient 3	COPD	chronic bronchitis	asthma component	2	B			+	+	+		+			male	59	45	35.8					+	+			+	+				+						N	Y	10	81	68	67.35	89	2.3	3.4
Patient 4	COPD	emphysema		2	B			+	+			+			male	68	65	34.1		+	+	+	+	+														N	Y	20	83	76	68.26	112	2.69	3.94
Patient 5	COPD	chronic bronchitis		2	D			+		+		+			female	46	50	37.5	+	+	+	+	+	+			+	+	+	+	+	+						Y	N	40	68	53	69	117	1.45	2.1
Patient 6	COPD	chronic bronchitis	lung cancer	2	B			+	+	+		+			female	66	35	19.5					+	+	+					+	+							Y	N	50	78	67	66.66	151	1.5	2.25
Patient 7	COPD	chronic bronchitis	asthma component	2	D			+	+	+		+			male	54	40	26.2		+	+	+					+	+										Y	N	100	79	70	68.7	169	2.68	3.9
Patient 8	COPD	chronic bronchitis	asthma component	2	D			+				+		+	female	53	40	27.9			+	+	+	+						+	+					+		N	Y	15	92	73	57.87	183	1.99	3.15
Patient 9	COPD	emphysema	lung cancer	2	B			+	+			+			male	74	50	22.4			+	+	+	+			+			+	+							Y	N	50	63	59	64.34	162	1.8	2.6
Patient 10	COPD	emphysema		2	D			+	+			+		+	male	55	40	33.6	+	+	+	+	+	+												+		Y	N	70	76	54	57.27	212	1.95	3.5
Patient 11	COPD	chronic bronchitis	lung cancer	3	B					+					male	70	35	24.97			+	+		+	+		+		+	+	+		+			+	+	N	Y	40	58	46	60	73	1.49	2.49
Patient 12	COPD	chronic bronchitis		2	B					+				+	male	64	50	36.33	+		+	+		+				+	+		+						+	N	Y	135	74	66	70	100	2.17	3.1
Patient 13	COPD	chronic bronchitis		2	B							+			female	57	40	18.82		+	+	+																Y	N	40	92	73	57	206	1.55	2.71
Patient 14	COPD	chronic bronchitis		2	B							+			male	58	35	23.6			+	+		+				+			+							Y	N	60	85	67	61.98	143	2.25	3.63
Patient 15	COPD	chronic bronchitis		2	B							+		+	male	63	40	24.19			+	+																Y	N	50	65	78	59.1	225	2.11	3.57
Patient 16	COPD	chronic bronchitis		4	D						+				female	65	35	23.32	+		+	+		+	+									+			+	Y	N	50	60	36	58.22	225	0.91	1.8
Patient 17	COPD	chronic bronchitis		3	D						+		+		female	82	35	23.53		+	+	+																Y	N	50	58	39	50.69	258	0.73	1.44
Patient 18	COPD	chronic bronchitis		3	D						+				female	60	35	21.1			+	+	+		+		+							+				N	Y	30	74	33	39.79	262	0.76	1.91
Patient 19	COPD	chronic bronchitis		3	D						+				female	74	35	22.22	+	+	+	+		+			+				+			+			+	Y	N	50	47	43	40	NA	0.55	1.38
Patient 20	COPD	chronic bronchitis		3	D						+				male	68	40	31.13		+	+	+		+														N	Y	60	62	39	48.21	175	1.35	2.8
Patient 21	COPD			2	D						+				male	79	35	29.02			+	+		+	+						+							Y	N	20	58	51	67.38	145	1.26	1.87
Patient 22	COPD			2	C						+				male	70	35	29.38	+	+	+	+	+	+				+					+				+	N	Y	55	66	51	58.46	153	1.59	2.72
Patient 23	COPD			3	D						+				male	56	45	33.63		+	+		+	+													+	N	Y	70	49	38	62.73	219	1.38	2.2
Patient 24	COPD	chronic bronchitis		2	C								+		male	60	35	24.76		+	+	+		+														N	Y	20	107	79	58.71	162	3	5.11
Patient 25	COPD	emphysema		2	D								+		female	66	35	26.7		+	+	+																N	Y	40	81	54	55.64	189	1.43	2.57

### Sheet: Table_S2
Usage	Name	Conjugate	System
myeloid cell phenotyping (Figure 1)	LIVE/DEAD Fixable Yellow Dead Cell Stain Kit	-	BD FACSAria III
	CD45	BV711
	CD3	AF647
	CD19	APC
	CD56	AF647
	CD14	APC-Cy7
	CD16	BV605
	HLA-DR	PerCP/Cy5.5
	CD66b	PE
	CD203c	PE/Dazzle
	Siglec-8	PE/Cy7
	CD117	BV421
	FcεRIα	AF700
lymphoid cell phenotyping (Figure 1)	LIVE/DEAD Fixable Yellow Dead Cell Stain Kit	-
	CD45	BV711
	CD14	FITC
	CD33	FITC
	CD66b	FITC
	CD11c	FITC
	CD123	FITC
	CD3	PE-Cy7
	CD4	PerCP/Cy5.5
	CD8	BV650
	CD56	BV510
	CD127	PE
	CRTH2	APC
	CD117	BV421
	CD16	BV605
Differential marker detection (Figure 4)	LIVE/DEAD Fixable Near-IR Dead Cell Stain Kit	-	BD FACSCanto II
	CD45	PE-Cy7
	CD66b	PE
	CD3	APC-Cy7
	CD19	APC-Cy7
	CD56	APC-Cy7
	HLA-A,B,C	APC
	HLA-DR,DP,DQ	APC
	HLA-DR	AF647
	CD74	APC
	Annexin V	APC

### Sheet: Table_S3_BAL cells
annotation	alternative names	overall cell number		annotation	alternative names	control cell numbers						COPD cell numbers
Airway epithelial cell		287				Control 5	Control 6	Control 7	Control 8	Control 9	Control 10	Patient 2	Patient 3	Patient 4	Patient 5	Patient 6	Patient 7	Patient 8	Patient 9	Patient 10
cDC1		255		Airway epithelial cell		38	3	6	14	23	12	16	75	8	0	80	0	8		4
cDC2		223		cDC1		9	12	117	2	10	5	13	16	54	1	1	12	3	0	0
ILC		46		cDC2		5	18	50	6	18	2	27	15	36	4	2	26	9	4	1
pDC		97		ILC		1	2	18	9	1		9	0	6	0	0	0	0	0	0
Macrophage 0	common Macrophage	14098		pDC		6	0	36	1	1	1	17	0	17	1	1	6	10	0	0
Macrophage 1	intermediate Macrophage	8990		Macrophage 0	common Macrophage	634	1426	2681	777	585	771	783	2213	953	1431	243	506	416	257	422
Macrophage 2	PPBP+ Macrophage	6816		Macrophage 1	intermediate Macrophage	525	691	1657	399	390	160	385	2872	669	397	123	294	73	191	164
Macrophage 3	C1Q+ Macrophage	4290		Macrophage 2	PPBP+ Macrophage	92	29	87	133	2	4	375	5809	22	34	124	52	7	0	46
Macrophage 4	senescent Macrophage	4288		Macrophage 3	C1Q+ Macrophage	162	499	924	275	185	107	308	665	334	228	129	150	124	86	114
Macrophage 5	monocyte-like Macrophage	3797		Macrophage 4	senescent Macrophage	300	298	313	439	183	162	319	908	221	278	315	207	77	100	168
Macrophage 6	HLA-DR+ Macrophage	2128		Macrophage 5	monocyte-like Macrophage	131	326	734	128	125	70	366	574	480	253	64	300	77	86	83
Macrophage 7	IFIT+ Macrophage	1331		Macrophage 6	HLA-DR+ Macrophage	62	196	421	165	66	19	111	816	41	106	60	39	3	8	15
Macrophage 8	proliferating Macrophage	1051		Macrophage 7	IFIT+ Macrophage	40	74	396	116	21	32	96	357	64	28	31	33	20	6	17
Macrophage 9	HLA-DQ+ Macrophage	958		Macrophage 8	proliferating Macrophage	34	33	108	29	19	40	72	376	78	123	14	78	15	14	18
Macrophage 10	Monocyte	463		Macrophage 9	HLA-DQ+ Macrophage	12	132	331	35	49	17	18	231	16	56	24	21	2	3	11
Macrophage 11	ILC-like Macrophage	372		Macrophage 10	Monocyte	37	21	75	10	50	19	38	22	38	20	9	105	9	4	6
Macrophage 12	Macrophage/ erythrocyte	208		Macrophage 11	ILC-like Macrophage	11	22	174	11	2	1	12	122	5	5	3	3	0	0	1
Mast cell		264		Macrophage 12	Macrophage/ erythrocyte	43	26	10	6	0	2	82	5	3	4	13	0	4	0	10
Neutrophil 1		284		Mast cell		18	2	15	1	13	0	102	12	51	10	12	6	11	5	6
Neutrophil 2		477		Neutrophil 1		9	5	11	16	10	5	117	0	58	5	1	22	8	1	16
Neutrophil 3		471		Neutrophil 2		22	13	3	23	43	24	95	18	79	10	3	71	28	8	37
Eosinophil		752		Neutrophil 3		13	11	18	33	45	21	106	13	104	34	10	23	21	6	13
T cell 1		1964		Eosinophil		58	16	164	0	28	3	203	0	147	9	14	27	64	12	7
T cell 2		1509		T cell 1		38	66	779	115	148	35	172	8	217	6	41	118	136	82	3
T cell 3		285		T cell 2		64	100	425	99	111	74	112	54	176	22	48	70	86	56	12
mixed cells		5221		T cell 3		13	6	84	13	25	6	27	0	43	0	9	29	19	11	0
				mixed cells		128	307	1958	118	200	139	311	800	322	281	18	250	135	140	114

### Sheet: Table_S3_Blood cells
annotation	alternative names	cell number		annotation	alternative names	control cell numbers				COPD cell numbers
activated T cell/ NK cell		3177				Control 6	Control 7	Control 8	Control 9	Patient 3	Patient 4	Patient 6	Patient 7	Patient 9	Patient 10
proliferating T cell/ NK cell		45		activated T cell/ NK cell		393	214	295	102	608	403	130	151	342	539
CD4+ T cell		2750		proliferating T cell/ NK cell		1	7	3	2	4	11	7	4	1	5
CD8+ T cell		3915		CD4+ T cell		219	296	354	119	220	290	211	423	186	432
NK cell		1197		CD8+ T cell		186	407	270	109	842	649	453	375	214	410
DC		232		NK cell		70	101	308	55	104	122	63	84	96	194
pDC		109		DC		29	27	24	18	11	40	21	23	10	29
B cell		1244		pDC		12	10	35	10	12	4	2	12	2	10
Plasma cell		133		B cell		86	105	241	30	216	128	15	112	85	226
Eosinophil		282		Plasma cell		1	0	1	1	3	10	4	3	16	94
immature Neutrophil		172		Eosinophil		8	21	34	13	15	58	43	21	14	55
Neutrophil 1		5126		immature Neutrophil		16	8	18	8	15	28	5	3	20	51
Neutrophil 2		5618		Neutrophil 1		794	229	455	113	468	803	53	122	904	1185
Neutrophil 3		2733		Neutrophil 2		725	102	358	98	1325	901	46	88	929	1046
Neutrophil 4		1570		Neutrophil 3		562	88	168	63	230	162	216	43	745	456
Neutrophil 5		1211		Neutrophil 4		154	31	55	30	137	167	31	38	413	514
Neutrophil 6		1202		Neutrophil 5		185	26	88	21	116	244	10	26	203	292
Neutrophil 7		1176		Neutrophil 6		179	27	85	21	194	136	20	19	238	283
Neutrophil 8		598		Neutrophil 7		133	34	65	15	114	141	13	13	315	333
CD14+ Monocyte	classical Monocyte	6871		Neutrophil 8		67	14	31	7	67	107	16	11	58	220
CD14+ CD16+ Monocyte	intermediate Monocyte	1417		CD14+ Monocyte	classical Monocyte	604	417	830	208	757	698	157	395	451	2354
CD16+ Monocyte	non-classical Monocyte	1154		CD14+ CD16+ Monocyte	intermediate Monocyte	169	98	119	61	184	213	75	74	183	241
IFIT+ Monocyte		252		CD16+ Monocyte	non-classical Monocyte	63	81	63	26	92	103	56	32	44	594
Erythrocyte		815		IFIT+ Monocyte		30	13	21	10	20	41	15	12	1	89
Megakaryocyte		246		Erythrocyte		144	14	87	68	312	50	2	14	11	113
mixed cell		3255		Megakaryocyte		62	5	25	4	26	23	17	6	43	35
ribosomal-high mixed cell		6588		mixed cell		556	145	355	64	447	245	251	153	101	938
Doublet		1481		ribosomal-high mixed cell		1106	323	944	340	2649	274	124	287	15	526
				Doublet		107	50	260	68	268	172	28	28	14	486
